# Plasmids, Prophages and Defense Systems are Depleted from Plant Microbiota Genomes

**DOI:** 10.1101/2024.11.17.623994

**Authors:** Avi Bograd, Yaara Oppenheimer-Shaanan, Asaf Levy

**Affiliations:** The Department of Microbiology and Plant Pathology, The Institute of Environmental Science, The Robert H. Smith Faculty of Agriculture, Food & Environment, The Hebrew University of Jerusalem, Rehovot, 76100001, Israel

**Keywords:** Plant-associated bacteria, mobile genetic elements, mobilome, prophages, plasmids, transposons, defense systems, phyllosphere, comparative genomics, metagenomics, microbial ecology

## Abstract

Plant-associated bacteria significantly impact plant growth and health. Understanding how bacterial genomes adapt to plants can provide insights into their growth promotion and virulence functions. Here, we compared 38,912 bacterial genomes and 6,073 metagenomes to explore the distribution of mobile genetic elements and defense systems in plant-associated bacteria. We reveal a consistent taxon-independent depletion of prophages, plasmids, and defense systems in plant-associated bacteria, particularly in the phyllosphere, compared to other ecosystems. The mobilome depletion suggests the presence of unique ecological constraints or molecular mechanisms exerted by plants to control the bacterial mobilomes independently of the bacterial defense.
