## Supplementary Table 3 for "Plasmids, Prophages and Defense Systems are Depleted from Plant Microbiota Genomes"

defense_pfam	prophage_pfam	transposon_pfam	plasmid_pfam
pfam00004	pfam00166	pfam00872	pfam07128
pfam00145	pfam00589	pfam01021	pfam01051
pfam00176	pfam00959	pfam01359	pfam05713
pfam00270	pfam01818	pfam01385	pfam06006
pfam00271	pfam02018	pfam01498	pfam06067
pfam00580	pfam02061	pfam01526	pfam03389
pfam00691	pfam02831	pfam01527	pfam12083
pfam01048	pfam02899	pfam01548	pfam01815
pfam01420	pfam03335	pfam01609	pfam13708
pfam01507	pfam03374	pfam01610	pfam18008
pfam01541	pfam03406	pfam01710	pfam06924
pfam01555	pfam03592	pfam01797	pfam18821
pfam01618	pfam03863	pfam01924	pfam04917
pfam01844	pfam03864	pfam02281	pfam18406
pfam01845	pfam03903	pfam02316	pfam04837
pfam01850	pfam03906	pfam02371	pfam13752
pfam01863	pfam04020	pfam02914	pfam08775
pfam01867	pfam04233	pfam03004	pfam10412
pfam01881	pfam04447	pfam03017	pfam07419
pfam01905	pfam04466	pfam03050	pfam06970
pfam01909	pfam04550	pfam03184	pfam18974
pfam01930	pfam04630	pfam03221	pfam10624
pfam01954	pfam04687	pfam03400	pfam06953
pfam02146	pfam04688	pfam04236	pfam05275
pfam02384	pfam04860	pfam04693	pfam12293
pfam02463	pfam04971	pfam04754	pfam16932
pfam02604	pfam04984	pfam04986	pfam12482
pfam02646	pfam04985	pfam05598	pfam03090
pfam02697	pfam05037	pfam06122	pfam06864
pfam02923	pfam05065	pfam07282	pfam06440
pfam02963	pfam05069	pfam07592	pfam13362
pfam02980	pfam05100	pfam07863	pfam14908
pfam02981	pfam05105	pfam08721	pfam05101
pfam03174	pfam05106	pfam08722	pfam18607
pfam03230	pfam05119	pfam09299	pfam01446
pfam03235	pfam05125	pfam09853	pfam05621
pfam03681	pfam05133	pfam10551	pfam14020
pfam03683	pfam05135	pfam10599	pfam01024
pfam03693	pfam05136	pfam10626	pfam11809
pfam03750	pfam05144	pfam10683	pfam04956
pfam03787	pfam05155	pfam11426	pfam06666
pfam03852	pfam05268	pfam11427	pfam18788
pfam04014	pfam05269	pfam12017	pfam11666
pfam04149	pfam05352	pfam12384	pfam02413
pfam04255	pfam05354	pfam12508	pfam02402
pfam04365	pfam05357	pfam12596	pfam13729
pfam04383	pfam05367	pfam12642	pfam16509
pfam04411	pfam05396	pfam12645	pfam05717
pfam04465	pfam05449	pfam12648	pfam05509
pfam04471	pfam05489	pfam12760	pfam10623
pfam04555	pfam05521	pfam12762	pfam13154
pfam04556	pfam05709	pfam12776	pfam13152
pfam04851	pfam05772	pfam12784	pfam06406
pfam05015	pfam05876	pfam12988	pfam06952
pfam05016	pfam05926	pfam12991	pfam11348
pfam05099	pfam05929	pfam12992	pfam15632
pfam05107	pfam05930	pfam13005	pfam11140
pfam05168	pfam05939	pfam13006	pfam13750
pfam05315	pfam05944	pfam13007	pfam04610
pfam05534	pfam05954	pfam13011	pfam14022
pfam05942	pfam05973	pfam13150	pfam10554
pfam06023	pfam06019	pfam13340	pfam11972
pfam06114	pfam06056	pfam13358	pfam02989
pfam06154	pfam06141	pfam13359	pfam02395
pfam06250	pfam06152	pfam13518	pfam15617
pfam06296	pfam06194	pfam13542	pfam11202
pfam06300	pfam06199	pfam13546	pfam18312
pfam06414	pfam06222	pfam13586	pfam15608
pfam06508	pfam06252	pfam13612	pfam01848
pfam06616	pfam06260	pfam13613	pfam13935
pfam06634	pfam06301	pfam13700	pfam13730
pfam06755	pfam06322	pfam13701	pfam15609
pfam07215	pfam06323	pfam13737	pfam07180
pfam07362	pfam06488	pfam13751	pfam18144
pfam07510	pfam06528	pfam13808	pfam06412
pfam07669	pfam06530	pfam13837	pfam02522
pfam07704	pfam06591	pfam13843	pfam13117
pfam07751	pfam06605	pfam14198	pfam18208
pfam07804	pfam06791	pfam14202	pfam16943
pfam07805	pfam06806	pfam14203	pfam07756
pfam07832	pfam06810	pfam14319	pfam03526
pfam07927	pfam06820	pfam14690
pfam08378	pfam06891	pfam14706
pfam08463	pfam06892	pfam17906
pfam08665	pfam06894	pfam18430
pfam08747	pfam06896	pfam18623
pfam08780	pfam06919	pfam18717
pfam08798	pfam06992	pfam18718
pfam08808	pfam06995	pfam18721
pfam08843	pfam07022	pfam18758
pfam08849	pfam07030	pfam18759
pfam08870	pfam07066	pfam18802
pfam08878	pfam07104	pfam18803
pfam08937	pfam07105	pfam18804
pfam08972	pfam07157	pfam18866
pfam08998	pfam07212	pfam18996
pfam09002	pfam07230	pfam19259
pfam09015	pfam07352	pfam19776
pfam09019	pfam07409	pfam20042
pfam09126	pfam07455	pfam20167
pfam09194	pfam07459	pfam20209
pfam09195	pfam07471	pfam20310
pfam09208	pfam07484
pfam09217	pfam07553
pfam09225	pfam07825
pfam09226	pfam07852
pfam09233	pfam07902
pfam09254	pfam08400
pfam09344	pfam08748
pfam09369	pfam08809
pfam09386	pfam08813
pfam09414	pfam08890
pfam09455	pfam08931
pfam09481	pfam08993
pfam09484	pfam08994
pfam09485	pfam09008
pfam09491	pfam09048
pfam09499	pfam09063
pfam09516	pfam09089
pfam09517	pfam09198
pfam09518	pfam09214
pfam09519	pfam09251
pfam09520	pfam09327
pfam09521	pfam09355
pfam09530	pfam09356
pfam09545	pfam09393
pfam09549	pfam09511
pfam09553	pfam09524
pfam09554	pfam09550
pfam09556	pfam09669
pfam09559	pfam09675
pfam09561	pfam09681
pfam09563	pfam09682
pfam09564	pfam09684
pfam09565	pfam09693
pfam09566	pfam09718
pfam09568	pfam09931
pfam09569	pfam10109
pfam09570	pfam10145
pfam09571	pfam10618
pfam09572	pfam10651
pfam09573	pfam10653
pfam09609	pfam10666
pfam09611	pfam10668
pfam09614	pfam10715
pfam09615	pfam10734
pfam09617	pfam10743
pfam09618	pfam10746
pfam09620	pfam10765
pfam09623	pfam10772
pfam09651	pfam10789
pfam09652	pfam10876
pfam09657	pfam10888
pfam09658	pfam10893
pfam09659	pfam10948
pfam09660	pfam10963
pfam09661	pfam10991
pfam09664	pfam11041
pfam09665	pfam11043
pfam09670	pfam11053
pfam09700	pfam11087
pfam09701	pfam11097
pfam09702	pfam11100
pfam09703	pfam11133
pfam09704	pfam11246
pfam09706	pfam11247
pfam09707	pfam11438
pfam09709	pfam11637
pfam09711	pfam11646
pfam09720	pfam11681
pfam09722	pfam11836
pfam09820	pfam11860
pfam09823	pfam11985
pfam09827	pfam12025
pfam09907	pfam12167
pfam09946	pfam12195
pfam09952	pfam12217
pfam09957	pfam12218
pfam09983	pfam12219
pfam09983	pfam12236
pfam10040	pfam12283
pfam10047	pfam12363
pfam10088	pfam12375
pfam10117	pfam12461
pfam10387	pfam12472
pfam10543	pfam12571
pfam10544	pfam12604
pfam10592	pfam12691
pfam10593	pfam12699
pfam10784	pfam12789
pfam10832	pfam12834
pfam10884	pfam13022
pfam10923	pfam13102
pfam10959	pfam13356
pfam11171	pfam13479
pfam11198	pfam13495
pfam11455	pfam13550
pfam11463	pfam13856
pfam11487	pfam13876
pfam11564	pfam13884
pfam11645	pfam14000
pfam11663	pfam14090
pfam11795	pfam14264
pfam11796	pfam14395
pfam11848	pfam14549
pfam11855	pfam14550
pfam11867	pfam14594
pfam12008	pfam14657
pfam12102	pfam14659
pfam12161	pfam14928
pfam12183	pfam15284
pfam12441	pfam16079
pfam12469	pfam16080
pfam12476	pfam16081
pfam12564	pfam16082
pfam12635	pfam16085
pfam12676	pfam16175
pfam12770	pfam16219
pfam13020	pfam16459
pfam13091	pfam16460
pfam13156	pfam16461
pfam13175	pfam16462
pfam13182	pfam16463
pfam13208	pfam16510
pfam13245	pfam16532
pfam13280	pfam16710
pfam13289	pfam16724
pfam13304	pfam16773
pfam13337	pfam16774
pfam13361	pfam16775
pfam13391	pfam16778
pfam13395	pfam16786
pfam13476	pfam16792
pfam13555	pfam16793
pfam13558	pfam16795
pfam13589	pfam16805
pfam13643	pfam16814
pfam13659	pfam16872
pfam13676	pfam16928
pfam13677	pfam16931
pfam13835	pfam16938
pfam13910	pfam16945
pfam13918	pfam17356
pfam13957	pfam17420
pfam14072	pfam17427
pfam14076	pfam17463
pfam14082	pfam17466
pfam14130	pfam17468
pfam14236	pfam17470
pfam14267	pfam17481
pfam14335	pfam17482
pfam14338	pfam17527
pfam14350	pfam17548
pfam14355	pfam17549
pfam14367	pfam17553
pfam14384	pfam17554
pfam14390	pfam17565
pfam14455	pfam17574
pfam14459	pfam17594
pfam14464	pfam17613
pfam14487	pfam17679
pfam14491	pfam18013
pfam14511	pfam18043
pfam14519	pfam18066
pfam14809	pfam18338
pfam15514	pfam18343
pfam15515	pfam18352
pfam15611	pfam18454
pfam15615	pfam18644
pfam15723	pfam18668
pfam15738	pfam18715
pfam16162	pfam18763
pfam16277	pfam18781
pfam16565	pfam18789
pfam16592	pfam18809
pfam16593	pfam18810
pfam16595	pfam18812
pfam16762	pfam18813
pfam16813	pfam18814
pfam16902	pfam18819
pfam16948	pfam18834
pfam18178	pfam18853
pfam18735	pfam18880
pfam20469	pfam18894
	pfam18897
	pfam18906
	pfam18909
	pfam18946
	pfam18994
	pfam19190
	pfam19199
	pfam19307
	pfam19821
	pfam20034
	pfam20036
	pfam20051
	pfam20155
	pfam20172
	pfam20195
	pfam20287
	pfam20577
	pfam20608
	pfam13973
	pfam12206
	pfam04606
	pfam17429
	pfam06356
	pfam06378
	pfam06600
	pfam05869
	pfam09646
	pfam10934
	pfam06900
	pfam09343
	pfam06531
	pfam07193
	pfam05017
	pfam19791
	pfam19591
	pfam16784
	pfam07384
	pfam07125
