## Supplementary Table 6 for "Plasmids, Prophages and Defense Systems are Depleted from Plant Microbiota Genomes"

### Sheet: defense_comparison
Prophages		Plasmids		Transposons		Ddefense systems
comparison	P.adjusted	comparison	P.adjusted	comparison	P.adjusted	comparison	P.adjusted
birds - coastal	0.0315303	birds - coastal	9.93652404795808e-10	birds - coastal	1.26122274080068e-20	birds - coastal	0.0893882
birds - deep_subsurface	1.01206291286462e-07	birds - deep_subsurface	3.05265111396762e-11	birds - deep_subsurface	0.000822218	birds - deep_subsurface	0.189261
coastal - deep_subsurface	1.19364097538573e-06	coastal - deep_subsurface	0.026335	coastal - deep_subsurface	5.69095408711235e-48	coastal - deep_subsurface	0.405877
birds - fish	4.31825604664753e-05	birds - fish	0.0758688	birds - fish	0.405158	birds - fish	0.00589263
coastal - fish	0.000868495	coastal - fish	0.0173307	coastal - fish	5.8668499963224e-09	coastal - fish	0.0284228
deep_subsurface - fish	0.382466	deep_subsurface - fish	0.00110575	deep_subsurface - fish	0.00609653	deep_subsurface - fish	0.029148
birds - fungi	2.48911795479366e-12	birds - fungi	8.32180804494651e-08	birds - fungi	0.023123	birds - fungi	5.86709694452009e-09
coastal - fungi	4.14658244403965e-15	coastal - fungi	0.204986	coastal - fungi	6.06045657687077e-27	coastal - fungi	9.9780175747023e-12
deep_subsurface - fungi	0.21796	deep_subsurface - fungi	0.0061534	deep_subsurface - fungi	8.9663883354929e-11	deep_subsurface - fungi	3.23161928027969e-07
fish - fungi	0.442776	fish - fungi	0.0438227	fish - fungi	0.151372	fish - fungi	0.198245
birds - green_algae	2.30734094678028e-08	birds - green_algae	0.000604177	birds - green_algae	0.0141158	birds - green_algae	0.195167
coastal - green_algae	2.41244573562314e-07	coastal - green_algae	0.0276167	coastal - green_algae	1.08553484832955e-11	coastal - green_algae	0.407985
deep_subsurface - green_algae	0.358715	deep_subsurface - green_algae	0.000790556	deep_subsurface - green_algae	4.98297100306999e-09	deep_subsurface - green_algae	0.50036
fish - green_algae	0.485604	fish - green_algae	0.213468	fish - green_algae	0.0913739	fish - green_algae	0.0307776
fungi - green_algae	0.38072	fungi - green_algae	0.105969	fungi - green_algae	0.262957	fungi - green_algae	8.93807449312719e-07
birds - groundwater	0.00291839	birds - groundwater	0.0255065	birds - groundwater	0.0261868	birds - groundwater	4.40035686995966e-05
coastal - groundwater	0.0789872	coastal - groundwater	2.1530330341975e-07	coastal - groundwater	4.14173278939793e-54	coastal - groundwater	7.34761230669681e-15
deep_subsurface - groundwater	0.000839323	deep_subsurface - groundwater	9.46952883516055e-09	deep_subsurface - groundwater	0.0546852	deep_subsurface - groundwater	2.68515289041646e-08
fish - groundwater	0.0106131	fish - groundwater	0.410934	fish - groundwater	0.0566336	fish - groundwater	1.81613032430451e-08
fungi - groundwater	1.60308255993478e-07	fungi - groundwater	2.7965278632704e-05	fungi - groundwater	1.85307239917489e-08	fungi - groundwater	7.39850148646358e-40
green_algae - groundwater	0.000226924	green_algae - groundwater	0.043414	green_algae - groundwater	8.76576983500736e-07	green_algae - groundwater	8.2743781214424e-08
birds - hot_water	1.26825326046039e-12	birds - hot_water	2.20827614433261e-18	birds - hot_water	0.168691	birds - hot_water	0.000703799
coastal - hot_water	1.87642614472674e-13	coastal - hot_water	2.482577914174e-06	coastal - hot_water	5.62579670249495e-36	coastal - hot_water	4.17932618391927e-10
deep_subsurface - hot_water	0.0618013	deep_subsurface - hot_water	0.0373513	deep_subsurface - hot_water	0.00744317	deep_subsurface - hot_water	2.81437720051118e-06
fish - hot_water	0.251329	fish - hot_water	5.00065007506716e-06	fish - hot_water	0.176507	fish - hot_water	2.88327948941494e-07
fungi - hot_water	0.160546	fungi - hot_water	1.7644682708075e-07	fungi - hot_water	9.55120251680477e-05	fungi - hot_water	3.80392028488402e-29
green_algae - hot_water	0.146191	green_algae - hot_water	9.98307250311632e-08	green_algae - hot_water	0.000205705	green_algae - hot_water	5.61919300633274e-06
groundwater - hot_water	6.59172495270307e-08	groundwater - hot_water	8.28806478957666e-17	groundwater - hot_water	0.153538	groundwater - hot_water	0.302349
birds - hydrothermal_vents	6.13134569876748e-09	birds - hydrothermal_vents	3.29477472924029e-10	birds - hydrothermal_vents	0.0119775	birds - hydrothermal_vents	1.03682584379748e-05
coastal - hydrothermal_vents	9.47183695173005e-09	coastal - hydrothermal_vents	0.180409	coastal - hydrothermal_vents	5.80826327563576e-55	coastal - hydrothermal_vents	3.85335676611018e-16
deep_subsurface - hydrothermal_vents	0.4904	deep_subsurface - hydrothermal_vents	0.159632	deep_subsurface - hydrothermal_vents	0.109928	deep_subsurface - hydrothermal_vents	3.87762357160212e-09
fish - hydrothermal_vents	0.372478	fish - hydrothermal_vents	0.00614321	fish - hydrothermal_vents	0.0356744	fish - hydrothermal_vents	4.84616204043444e-09
fungi - hydrothermal_vents	0.170951	fungi - hydrothermal_vents	0.0546121	fungi - hydrothermal_vents	2.33138200805609e-09	fungi - hydrothermal_vents	2.99708792673135e-41
green_algae - hydrothermal_vents	0.333416	green_algae - hydrothermal_vents	0.00728315	green_algae - hydrothermal_vents	1.90453345700224e-07	green_algae - hydrothermal_vents	1.26119181182408e-08
groundwater - hydrothermal_vents	0.000148978	groundwater - hydrothermal_vents	9.27696533156566e-08	groundwater - hydrothermal_vents	0.34401	groundwater - hydrothermal_vents	0.340578
hot_water - hydrothermal_vents	0.037565	hot_water - hydrothermal_vents	0.000711326	hot_water - hydrothermal_vents	0.0826029	hot_water - hydrothermal_vents	0.177464
birds - insects	3.42671448568947e-06	birds - insects	0.00100067	birds - insects	0.0508812	birds - insects	0.375951
coastal - insects	1.01092625937743e-05	coastal - insects	1.31949002188908e-07	coastal - insects	2.92786636286667e-84	coastal - insects	0.035686
deep_subsurface - insects	0.0191732	deep_subsurface - insects	2.57409249875787e-08	deep_subsurface - insects	0.00738974	deep_subsurface - insects	0.19952
fish - insects	0.0620075	fish - insects	0.395055	fish - insects	0.0913341	fish - insects	0.00407619
fungi - insects	7.28342543022295e-06	fungi - insects	9.22001137649397e-05	fungi - insects	3.15126433800136e-10	fungi - insects	6.84335762159244e-20
green_algae - insects	0.00604032	green_algae - insects	0.152	green_algae - insects	6.42976302439531e-07	green_algae - insects	0.212907
groundwater - insects	0.0349584	groundwater - insects	0.129199	groundwater - insects	0.24666	groundwater - insects	1.6045438141288e-11
hot_water - insects	3.41681034313994e-06	hot_water - insects	5.18474595290999e-18	hot_water - insects	0.285592	hot_water - insects	1.76703559159531e-07
hydrothermal_vents - insects	0.00604933	hydrothermal_vents - insects	1.72204165107277e-07	hydrothermal_vents - insects	0.119063	hydrothermal_vents - insects	9.52180311904189e-13
birds - intertidal_zone	3.72630685773843e-10	birds - intertidal_zone	8.47102614902362e-36	birds - intertidal_zone	1.90264768049326e-17	birds - intertidal_zone	0.000193422
coastal - intertidal_zone	8.25864928770909e-13	coastal - intertidal_zone	1.24915160305256e-25	coastal - intertidal_zone	0.0426789	coastal - intertidal_zone	0.000177859
deep_subsurface - intertidal_zone	0.382454	deep_subsurface - intertidal_zone	2.47090059776745e-06	deep_subsurface - intertidal_zone	8.93401321067749e-44	deep_subsurface - intertidal_zone	0.00478462
fish - intertidal_zone	0.308428	fish - intertidal_zone	3.69237691119496e-10	fish - intertidal_zone	1.99215068389069e-07	fish - intertidal_zone	0.292051
fungi - intertidal_zone	0.0471267	fungi - intertidal_zone	1.48883138867685e-26	fungi - intertidal_zone	9.85303634155718e-23	fungi - intertidal_zone	8.07751239060811e-05
green_algae - intertidal_zone	0.222129	green_algae - intertidal_zone	5.78747028607808e-18	green_algae - intertidal_zone	4.08996115226069e-09	green_algae - intertidal_zone	0.00666701
groundwater - intertidal_zone	2.16799264720929e-05	groundwater - intertidal_zone	1.90199039967504e-44	groundwater - intertidal_zone	6.76275487975357e-50	groundwater - intertidal_zone	3.81196765504396e-29
hot_water - intertidal_zone	0.00720622	hot_water - intertidal_zone	0.00751715	hot_water - intertidal_zone	7.20529365076664e-32	hot_water - intertidal_zone	6.19005222973718e-20
hydrothermal_vents - intertidal_zone	0.37141	hydrothermal_vents - intertidal_zone	6.00590731637288e-13	hydrothermal_vents - intertidal_zone	9.49222900832057e-51	hydrothermal_vents - intertidal_zone	1.52388260383373e-30
insects - intertidal_zone	0.00119717	insects - intertidal_zone	7.61461765753526e-69	insects - intertidal_zone	1.07439201385808e-83	insects - intertidal_zone	5.17757958055995e-10
birds - lake	0.000828539	birds - lake	2.29705996349443e-07	birds - lake	0.00440921	birds - lake	0.0624924
coastal - lake	0.0226901	coastal - lake	0.00804382	coastal - lake	2.09261773726663e-40	coastal - lake	5.21171530480374e-09
deep_subsurface - lake	5.9180044528611e-05	deep_subsurface - lake	0.000121354	deep_subsurface - lake	1.00435445204064e-14	deep_subsurface - lake	0.000936016
fish - lake	0.0061627	fish - lake	0.0922571	fish - lake	0.0913261	fish - lake	3.84374224650157e-05
fungi - lake	1.44557766395845e-13	fungi - lake	0.132225	fungi - lake	0.262384	fungi - lake	7.95362323714622e-41
green_algae - lake	1.26541015992323e-05	green_algae - lake	0.258711	green_algae - lake	0.381498	green_algae - lake	0.0016085
groundwater - lake	0.469529	groundwater - lake	7.72309963151285e-05	groundwater - lake	2.64678380107087e-13	groundwater - lake	1.14201756810195e-05
hot_water - lake	1.84128153588821e-11	hot_water - lake	6.05548427442298e-12	hot_water - lake	6.92017124961444e-07	hot_water - lake	0.00192856
hydrothermal_vents - lake	8.9625287593372e-07	hydrothermal_vents - lake	0.00172714	hydrothermal_vents - lake	2.15179957182874e-14	hydrothermal_vents - lake	1.16435715661675e-06
insects - lake	0.0010532	insects - lake	0.00010195	insects - lake	4.10737808017178e-22	insects - lake	1.50652731809354e-05
intertidal_zone - lake	1.39476592753095e-11	intertidal_zone - lake	6.50738134082204e-60	intertidal_zone - lake	4.983192647497e-37	intertidal_zone - lake	1.08291691353202e-29
birds - large_intestine	0.16509	birds - large_intestine	0.497805	birds - large_intestine	0.00223942	birds - large_intestine	0.0764012
coastal - large_intestine	1.05086748781847e-07	coastal - large_intestine	6.1406505279563e-27	coastal - large_intestine	1.1202961968123e-29	coastal - large_intestine	2.59924431664818e-07
deep_subsurface - large_intestine	2.56222369361804e-17	deep_subsurface - large_intestine	6.71576657300255e-20	deep_subsurface - large_intestine	9.00147454062731e-15	deep_subsurface - large_intestine	0.00174549
fish - large_intestine	1.03687470910554e-07	fish - large_intestine	0.0491312	fish - large_intestine	0.0658009	fish - large_intestine	5.47000036523824e-05
fungi - large_intestine	6.68060493748837e-41	fungi - large_intestine	3.94648498574082e-19	fungi - large_intestine	0.145921	fungi - large_intestine	1.29679963308475e-33
green_algae - large_intestine	6.88201045176174e-18	green_algae - large_intestine	4.8214742846576e-06	green_algae - large_intestine	0.491594	green_algae - large_intestine	0.00269418
groundwater - large_intestine	3.44351988655008e-09	groundwater - large_intestine	0.00104277	groundwater - large_intestine	4.17363308418531e-13	groundwater - large_intestine	3.29766276813655e-05
hot_water - large_intestine	1.64661754687351e-30	hot_water - large_intestine	3.7827245030831e-36	hot_water - large_intestine	3.6421030676788e-07	hot_water - large_intestine	0.00269552
hydrothermal_vents - large_intestine	1.19293244792868e-24	hydrothermal_vents - large_intestine	1.42653471331121e-21	hydrothermal_vents - large_intestine	3.60061252280114e-14	hydrothermal_vents - large_intestine	4.04296306904941e-06
insects - large_intestine	3.06183844805372e-27	insects - large_intestine	7.64505748727735e-10	insects - large_intestine	3.3451411261284e-19	insects - large_intestine	0.000230763
intertidal_zone - large_intestine	2.21347442037851e-43	intertidal_zone - large_intestine	2.52171622837169e-122	intertidal_zone - large_intestine	1.97140049088031e-25	intertidal_zone - large_intestine	2.07659018956272e-22
lake - large_intestine	2.14425861732117e-20	lake - large_intestine	1.22228665280855e-27	lake - large_intestine	0.260706	lake - large_intestine	0.46855
birds - nasal_cavity	2.31267748946662e-06	birds - nasal_cavity	0.000940738	birds - nasal_cavity	3.38630014080813e-06	birds - nasal_cavity	0.457623
coastal - nasal_cavity	4.94401253656178e-05	coastal - nasal_cavity	0.490007	coastal - nasal_cavity	0.386263	coastal - nasal_cavity	0.189371
deep_subsurface - nasal_cavity	0.104428	deep_subsurface - nasal_cavity	0.186125	deep_subsurface - nasal_cavity	7.03702328786676e-12	deep_subsurface - nasal_cavity	0.247765
fish - nasal_cavity	0.213988	fish - nasal_cavity	0.0734841	fish - nasal_cavity	0.000146706	fish - nasal_cavity	0.0205774
fungi - nasal_cavity	0.188384	fungi - nasal_cavity	0.372991	fungi - nasal_cavity	0.000128514	fungi - nasal_cavity	0.000274448
green_algae - nasal_cavity	0.162263	green_algae - nasal_cavity	0.165796	green_algae - nasal_cavity	0.0011941	green_algae - nasal_cavity	0.249458
groundwater - nasal_cavity	0.000849813	groundwater - nasal_cavity	0.0197804	groundwater - nasal_cavity	6.03840634237431e-10	groundwater - nasal_cavity	0.0137377
hot_water - nasal_cavity	0.360399	hot_water - nasal_cavity	0.0229816	hot_water - nasal_cavity	4.02312506427509e-08	hot_water - nasal_cavity	0.0323978
hydrothermal_vents - nasal_cavity	0.093391	hydrothermal_vents - nasal_cavity	0.366295	hydrothermal_vents - nasal_cavity	1.84475525640418e-10	hydrothermal_vents - nasal_cavity	0.00759085
insects - nasal_cavity	0.0064979	insects - nasal_cavity	0.04907	insects - nasal_cavity	9.12957161162329e-10	insects - nasal_cavity	0.380379
intertidal_zone - nasal_cavity	0.0620254	intertidal_zone - nasal_cavity	0.000419231	intertidal_zone - nasal_cavity	0.394336	intertidal_zone - nasal_cavity	0.0168935
lake - nasal_cavity	0.000417966	lake - nasal_cavity	0.240553	lake - nasal_cavity	0.000197377	lake - nasal_cavity	0.253497
large_intestine - nasal_cavity	5.82134527657556e-09	large_intestine - nasal_cavity	0.000254951	large_intestine - nasal_cavity	0.000445155	large_intestine - nasal_cavity	0.263785
birds - oceanic	0.000122081	birds - oceanic	3.20731712914354e-06	birds - oceanic	4.88513046532749e-08	birds - oceanic	0.0502163
coastal - oceanic	0.00217302	coastal - oceanic	0.00322042	coastal - oceanic	9.63586659375975e-13	coastal - oceanic	0.36
deep_subsurface - oceanic	0.00143831	deep_subsurface - oceanic	5.05619824795869e-05	deep_subsurface - oceanic	8.15460144529026e-26	deep_subsurface - oceanic	0.312169
fish - oceanic	0.0197815	fish - oceanic	0.13695	fish - oceanic	0.00103855	fish - oceanic	0.037695
fungi - oceanic	8.9035182486597e-09	fungi - oceanic	0.0622194	fungi - oceanic	4.3245039222879e-07	fungi - oceanic	3.27140014594821e-12
green_algae - oceanic	0.000367552	green_algae - oceanic	0.383105	green_algae - oceanic	0.00608707	green_algae - oceanic	0.319544
groundwater - oceanic	0.24	groundwater - oceanic	0.0012021	groundwater - oceanic	1.37091507957673e-26	groundwater - oceanic	7.22307330489591e-18
hot_water - oceanic	1.92741777535898e-08	hot_water - oceanic	4.08355516251917e-12	hot_water - oceanic	7.48630175228643e-16	hot_water - oceanic	7.60527689809205e-12
hydrothermal_vents - oceanic	0.000149599	hydrothermal_vents - oceanic	0.0007127	hydrothermal_vents - oceanic	1.06540288908127e-27	hydrothermal_vents - oceanic	3.07763431871361e-19
insects - oceanic	0.0722273	insects - oceanic	0.00584118	insects - oceanic	7.62217023036412e-43	insects - oceanic	0.00633151
intertidal_zone - oceanic	2.26097268296973e-06	intertidal_zone - oceanic	7.23270651515613e-50	intertidal_zone - oceanic	5.78019246614867e-09	intertidal_zone - oceanic	0.000212713
lake - oceanic	0.10181	lake - oceanic	0.254412	lake - oceanic	7.83141599867451e-10	lake - oceanic	3.71462696197024e-13
large_intestine - oceanic	2.90257455799353e-20	large_intestine - oceanic	1.40532869829694e-18	large_intestine - oceanic	2.40191886195126e-06	large_intestine - oceanic	5.53031634314503e-10
nasal_cavity - oceanic	0.00159613	nasal_cavity - oceanic	0.185858	nasal_cavity - oceanic	0.0265908	nasal_cavity - oceanic	0.152683
birds - oral_cavity	0.36658	birds - oral_cavity	0.0154516	birds - oral_cavity	2.1382130910365e-11	birds - oral_cavity	1.42772823582612e-06
coastal - oral_cavity	1.21732221168969e-05	coastal - oral_cavity	4.7835645712204e-13	coastal - oral_cavity	4.82439196626012e-08	coastal - oral_cavity	1.21256925062622e-28
deep_subsurface - oral_cavity	3.73940885769303e-15	deep_subsurface - oral_cavity	1.46706334425624e-11	deep_subsurface - oral_cavity	3.20685058384047e-33	deep_subsurface - oral_cavity	2.19202267342763e-11
fish - oral_cavity	8.97593540105707e-07	fish - oral_cavity	0.391067	fish - oral_cavity	6.36811793051166e-05	fish - oral_cavity	1.25445548269614e-09
fungi - oral_cavity	8.72743103860741e-38	fungi - oral_cavity	2.01896008699834e-08	fungi - oral_cavity	1.02137601555917e-12	fungi - oral_cavity	1.82309360356324e-71
green_algae - oral_cavity	9.04638607189201e-16	green_algae - oral_cavity	0.0203661	green_algae - oral_cavity	7.96190340774266e-05	green_algae - oral_cavity	1.82745988648173e-10
groundwater - oral_cavity	2.7336539365603e-07	groundwater - oral_cavity	0.472642	groundwater - oral_cavity	1.23747404596607e-36	groundwater - oral_cavity	0.404198
hot_water - oral_cavity	9.98212362792682e-28	hot_water - oral_cavity	9.15307113159765e-24	hot_water - oral_cavity	3.90781694641102e-22	hot_water - oral_cavity	0.191174
hydrothermal_vents - oral_cavity	7.15347851061615e-22	hydrothermal_vents - oral_cavity	2.22381464324025e-11	hydrothermal_vents - oral_cavity	1.20309592609266e-37	hydrothermal_vents - oral_cavity	0.396131
insects - oral_cavity	3.93182090225852e-24	insects - oral_cavity	0.0342473	insects - oral_cavity	3.00510590169163e-64	insects - oral_cavity	5.61777427472695e-25
intertidal_zone - oral_cavity	1.62410304893919e-40	intertidal_zone - oral_cavity	1.63591483825391e-93	intertidal_zone - oral_cavity	8.19247171221564e-05	intertidal_zone - oral_cavity	5.88128143890479e-63
lake - oral_cavity	2.78129447592341e-17	lake - oral_cavity	1.01004660996811e-10	lake - oral_cavity	5.03773867029484e-21	lake - oral_cavity	6.27664003823234e-14
large_intestine - oral_cavity	0.0987164	large_intestine - oral_cavity	3.95480459904268e-06	large_intestine - oral_cavity	3.01344637129009e-13	large_intestine - oral_cavity	1.33108729454217e-10
nasal_cavity - oral_cavity	4.55981495793218e-08	nasal_cavity - oral_cavity	0.014239	nasal_cavity - oral_cavity	0.0932823	nasal_cavity - oral_cavity	0.00766877
oceanic - oral_cavity	3.19176884769181e-17	oceanic - oral_cavity	1.52441343129823e-06	oceanic - oral_cavity	0.01411	oceanic - oral_cavity	4.98305171952503e-39
birds - phyllo	4.60438813694888e-46	birds - phyllo	1.4999118075009e-40	birds - phyllo	0.226505	birds - phyllo	4.59760164018808e-31
coastal - phyllo	1.02798946021642e-101	coastal - phyllo	7.54528601492983e-34	coastal - phyllo	1.78950620594678e-77	coastal - phyllo	3.23623087265422e-70
deep_subsurface - phyllo	7.06343309465468e-17	deep_subsurface - phyllo	4.63080974960397e-08	deep_subsurface - phyllo	0.000205787	deep_subsurface - phyllo	1.67625998361943e-30
fish - phyllo	8.58375015077266e-06	fish - phyllo	2.21282813564638e-11	fish - phyllo	0.226172	fish - phyllo	1.02925304199699e-05
fungi - phyllo	6.11751136699441e-27	fungi - phyllo	5.47698466304787e-34	fungi - phyllo	5.33921790455125e-07	fungi - phyllo	9.55005811339525e-18
green_algae - phyllo	1.33040439935266e-13	green_algae - phyllo	3.18976528696933e-21	green_algae - phyllo	4.68338568630487e-05	green_algae - phyllo	7.12909337568501e-28
groundwater - phyllo	3.85087665219724e-53	groundwater - phyllo	4.41637705237471e-53	groundwater - phyllo	0.0234243	groundwater - phyllo	1.42553061197757e-113
hot_water - phyllo	5.2980592536334e-12	hot_water - phyllo	0.000602817	hot_water - phyllo	0.317999	hot_water - phyllo	1.9851339653163e-80
hydrothermal_vents - phyllo	1.04080785556944e-24	hydrothermal_vents - phyllo	1.28610407892398e-16	hydrothermal_vents - phyllo	0.00690835	hydrothermal_vents - phyllo	3.19961587505912e-113
insects - phyllo	1.22484750978028e-80	insects - phyllo	4.61895450486768e-89	insects - phyllo	0.0383684	insects - phyllo	2.14881491869829e-110
intertidal_zone - phyllo	5.2046518830797e-53	intertidal_zone - phyllo	0.14441	intertidal_zone - phyllo	5.68304265183371e-77	intertidal_zone - phyllo	3.18385595834044e-53
lake - phyllo	2.43537000847564e-147	lake - phyllo	1.77067285929752e-83	lake - phyllo	2.6549038519061e-16	lake - phyllo	1.8077299305552e-209
large_intestine - phyllo	5.00532271750325e-203	large_intestine - phyllo	1.86942124060285e-153	large_intestine - phyllo	3.57738862786341e-14	large_intestine - phyllo	2.03867206690953e-149
nasal_cavity - phyllo	0.00453395	nasal_cavity - phyllo	0.000105059	nasal_cavity - phyllo	1.84310020579965e-08	nasal_cavity - phyllo	3.02501020805187e-11
oceanic - phyllo	7.74347537687343e-95	oceanic - phyllo	9.01428125130837e-66	oceanic - phyllo	2.29600930431598e-36	oceanic - phyllo	7.97594103941831e-85
oral_cavity - phyllo	9.8281383849265e-214	oral_cavity - phyllo	4.78848280316019e-122	oral_cavity - phyllo	1.9445135767947e-57	oral_cavity - phyllo	2.61659323655689e-267
birds - red_algae	3.53184766997367e-09	birds - red_algae	9.28836388614251e-05	birds - red_algae	0.141289	birds - red_algae	0.322232
coastal - red_algae	2.61380878848305e-08	coastal - red_algae	0.109544	coastal - red_algae	9.15724755755308e-29	coastal - red_algae	0.239995
deep_subsurface - red_algae	0.23031	deep_subsurface - red_algae	0.00520231	deep_subsurface - red_algae	0.0229012	deep_subsurface - red_algae	0.356609
fish - red_algae	0.416216	fish - red_algae	0.12534	fish - red_algae	0.150862	fish - red_algae	0.0153466
fungi - red_algae	0.447247	fungi - red_algae	0.272018	fungi - red_algae	0.000224447	fungi - red_algae	8.96186893491893e-08
green_algae - red_algae	0.366415	green_algae - red_algae	0.317598	green_algae - red_algae	0.000290786	green_algae - red_algae	0.361069
groundwater - red_algae	4.64495876182054e-05	groundwater - red_algae	0.011058	groundwater - red_algae	0.251341	groundwater - red_algae	1.45224048607359e-06
hot_water - red_algae	0.257225	hot_water - red_algae	2.58824439390184e-06	hot_water - red_algae	0.414148	hot_water - red_algae	5.20733095185985e-05
hydrothermal_vents - red_algae	0.201243	hydrothermal_vents - red_algae	0.0347985	hydrothermal_vents - red_algae	0.156576	hydrothermal_vents - red_algae	2.68706714745744e-07
insects - red_algae	0.00148634	insects - red_algae	0.0462768	insects - red_algae	0.404337	insects - red_algae	0.392721
intertidal_zone - red_algae	0.108734	intertidal_zone - red_algae	6.72648121162722e-15	intertidal_zone - red_algae	3.67702139605515e-25	intertidal_zone - red_algae	0.00150341
lake - red_algae	1.56573524401931e-06	lake - red_algae	0.499083	lake - red_algae	7.24709568365001e-06	lake - red_algae	0.0099398
large_intestine - red_algae	2.73599482030856e-19	large_intestine - red_algae	2.2363412209726e-07	large_intestine - red_algae	3.38589635488016e-06	large_intestine - red_algae	0.0141474
nasal_cavity - red_algae	0.227453	nasal_cavity - red_algae	0.263298	nasal_cavity - red_algae	5.15148503087858e-08	nasal_cavity - red_algae	0.338899
oceanic - red_algae	6.50259639599119e-05	oceanic - red_algae	0.380992	oceanic - red_algae	6.22643825295799e-13	oceanic - red_algae	0.162965
oral_cavity - red_algae	3.90523862473686e-17	oral_cavity - red_algae	0.00333869	oral_cavity - red_algae	1.62995093364071e-17	oral_cavity - red_algae	1.08591187241116e-08
phyllo - red_algae	1.33888159172791e-11	phyllo - red_algae	9.38689450940571e-18	phyllo - red_algae	0.258758	phyllo - red_algae	1.17748080744272e-29
birds - river	1.6308839843611e-08	birds - river	7.51214920546401e-21	birds - river	0.000656556	birds - river	0.00257702
coastal - river	1.15786464284553e-09	coastal - river	1.87323429828954e-07	coastal - river	5.30421161169872e-26	coastal - river	0.0105986
deep_subsurface - river	0.178231	deep_subsurface - river	0.12641	deep_subsurface - river	3.80478829008582e-16	deep_subsurface - river	0.0381942
fish - river	0.190825	fish - river	1.69562061982583e-05	fish - river	0.0406977	fish - river	0.15691
fungi - river	0.00418044	fungi - river	7.17430694090003e-09	fungi - river	0.0524945	fungi - river	3.94425096517951e-07
green_algae - river	0.0807514	green_algae - river	8.23566529574842e-08	green_algae - river	0.346533	green_algae - river	0.0454464
groundwater - river	0.000644367	groundwater - river	3.95393078799156e-22	groundwater - river	1.18406690074502e-14	groundwater - river	2.95180348122424e-24
hot_water - river	0.000712103	hot_water - river	0.144554	hot_water - river	3.4458056602835e-08	hot_water - river	1.97284917188855e-16
hydrothermal_vents - river	0.137025	hydrothermal_vents - river	0.00178209	hydrothermal_vents - river	9.21613098959378e-16	hydrothermal_vents - river	1.22191663655673e-25
insects - river	0.031582	insects - river	4.56182647425904e-31	insects - river	1.14443195365784e-21	insects - river	1.48074913616992e-06
intertidal_zone - river	0.146464	intertidal_zone - river	8.67318983953137e-09	intertidal_zone - river	1.05437943803159e-21	intertidal_zone - river	0.0981935
lake - river	6.82282985864327e-08	lake - river	1.70784822516155e-21	lake - river	0.0772438	lake - river	4.49415248432247e-22
large_intestine - river	2.36133361451874e-36	large_intestine - river	1.80270713164299e-69	large_intestine - river	0.257642	large_intestine - river	1.02430035709392e-16
nasal_cavity - river	0.0300025	nasal_cavity - river	0.0558261	nasal_cavity - river	0.000961571	nasal_cavity - river	0.0445255
oceanic - river	0.000348509	oceanic - river	3.94953346715261e-19	oceanic - river	7.96604651525849e-05	oceanic - river	0.017223
oral_cavity - river	2.62004951235646e-33	oral_cavity - river	7.57441779249984e-46	oral_cavity - river	1.37271754218231e-10	oral_cavity - river	4.08563922515131e-52
phyllo - river	2.54195381723754e-61	phyllo - river	2.6644433800599e-13	phyllo - river	1.95797662851818e-16	phyllo - river	2.34855576393789e-63
red_algae - river	0.0309561	red_algae - river	4.14055861319228e-06	red_algae - river	5.17268193984373e-07	red_algae - river	0.0138809
birds - roots	6.93008894432191e-33	birds - roots	7.48756312581822e-25	birds - roots	0.0960441	birds - roots	2.93521620030136e-25
coastal - roots	5.3013445310333e-73	coastal - roots	6.1253623000149e-12	coastal - roots	5.44486390614719e-56	coastal - roots	2.22122166344023e-59
deep_subsurface - roots	1.27378651902238e-08	deep_subsurface - roots	0.0357313	deep_subsurface - roots	4.38088074528655e-10	deep_subsurface - roots	2.92956073013057e-24
fish - roots	0.00336355	fish - roots	2.51121794526582e-06	fish - roots	0.300029	fish - roots	0.000352664
fungi - roots	1.96416187405008e-12	fungi - roots	2.49794207343481e-13	fungi - roots	0.0730443	fungi - roots	2.81635589849941e-11
green_algae - roots	1.13706484543926e-06	green_algae - roots	6.40562543600973e-10	green_algae - roots	0.049723	green_algae - roots	4.27147453257965e-22
groundwater - roots	1.14264084085895e-34	groundwater - roots	2.45050127178825e-29	groundwater - roots	6.98948629083893e-08	groundwater - roots	1.08234255970697e-102
hot_water - roots	6.68308296276899e-05	hot_water - roots	0.311127	hot_water - roots	0.000807707	hot_water - roots	7.55445144803052e-71
hydrothermal_vents - roots	1.37962300553489e-12	hydrothermal_vents - roots	4.42666708638464e-05	hydrothermal_vents - roots	7.34242855123859e-09	hydrothermal_vents - roots	2.05398117790138e-102
insects - roots	3.52718618982711e-52	insects - roots	2.66306063458829e-49	insects - roots	1.14027939186108e-11	insects - roots	3.84810958652108e-100
intertidal_zone - roots	2.33646647919487e-29	intertidal_zone - roots	2.5948888978975e-08	intertidal_zone - roots	3.64881342010788e-54	intertidal_zone - roots	1.75734320094725e-42
lake - roots	6.6823285723298e-112	lake - roots	2.25107154547703e-40	lake - roots	0.000384414	lake - roots	6.77009065860198e-213
large_intestine - roots	7.3125249777895e-168	large_intestine - roots	5.50956536691095e-105	large_intestine - roots	0.000309672	large_intestine - roots	7.35830571892572e-141
nasal_cavity - roots	0.112248	nasal_cavity - roots	0.0279894	nasal_cavity - roots	8.80415158593993e-06	nasal_cavity - roots	3.79956132624868e-09
oceanic - roots	1.19651475423843e-64	oceanic - roots	2.8550984000729e-31	oceanic - roots	2.7733888659388e-19	oceanic - roots	7.42006033706016e-74
oral_cavity - roots	1.14015361484203e-178	oral_cavity - roots	4.7396748926386e-75	oral_cavity - roots	8.51774442782666e-36	oral_cavity - roots	1.43088077001598e-271
phyllo - roots	3.96583620007822e-09	phyllo - roots	6.7861375352989e-14	phyllo - roots	3.27025016473299e-07	phyllo - roots	0.000744025
red_algae - roots	1.98530300981128e-05	red_algae - roots	8.56457994586716e-08	red_algae - roots	0.00170147	red_algae - roots	8.25011611935274e-24
river - roots	3.36580043255815e-36	river - roots	0.151409	river - roots	1.41803794983386e-05	river - roots	2.14530134477346e-52
birds - saline	0.0553026	birds - saline	0.0226664	birds - saline	0.00364859	birds - saline	5.9973781564596e-07
coastal - saline	1.71530639389211e-09	coastal - saline	6.8850164987015e-11	coastal - saline	1.09414288227241e-87	coastal - saline	1.5177281999821e-25
deep_subsurface - saline	3.7175557462184e-19	deep_subsurface - saline	8.58202306048451e-11	deep_subsurface - saline	0.117988	deep_subsurface - saline	1.32760565340293e-11
fish - saline	1.27520797323691e-08	fish - saline	0.381932	fish - saline	0.022693	fish - saline	5.33045559588984e-10
fungi - saline	2.67019534167148e-42	fungi - saline	2.24500474486417e-07	fungi - saline	3.67283190344905e-14	fungi - saline	1.45827240432977e-62
green_algae - saline	1.10612622124353e-19	green_algae - saline	0.0217593	green_algae - saline	2.29055765824251e-09	green_algae - saline	9.51739642390171e-11
groundwater - saline	6.35769169368441e-11	groundwater - saline	0.445464	groundwater - saline	0.246354	groundwater - saline	0.248087
hot_water - saline	1.64621464084213e-32	hot_water - saline	1.55678749675109e-21	hot_water - saline	0.0357616	hot_water - saline	0.103442
hydrothermal_vents - saline	1.19612446251677e-26	hydrothermal_vents - saline	3.0192383077207e-10	hydrothermal_vents - saline	0.410038	hydrothermal_vents - saline	0.435739
insects - saline	9.83476838867027e-29	insects - saline	0.0467778	insects - saline	0.0318239	insects - saline	1.26938082414254e-21
intertidal_zone - saline	7.14585850768806e-44	intertidal_zone - saline	2.79687724015205e-71	intertidal_zone - saline	2.48148824679813e-86	intertidal_zone - saline	9.45024194135438e-52
lake - saline	6.15131489509352e-22	lake - saline	5.07057126568637e-08	lake - saline	2.82131010194504e-27	lake - saline	5.07000106941491e-12
large_intestine - saline	0.142151	large_intestine - saline	0.000105016	large_intestine - saline	3.11126903658189e-24	large_intestine - saline	5.47291628495125e-10
nasal_cavity - saline	7.71780323931634e-10	nasal_cavity - saline	0.0140278	nasal_cavity - saline	2.05000535322866e-11	nasal_cavity - saline	0.00464783
oceanic - saline	4.58860218493321e-22	oceanic - saline	1.88409127153987e-05	oceanic - saline	9.43784088389112e-48	oceanic - saline	1.01669970141656e-32
oral_cavity - saline	0.00823268	oral_cavity - saline	0.461834	oral_cavity - saline	1.0809708456837e-67	oral_cavity - saline	0.267926
phyllo - saline	3.58682140278596e-184	phyllo - saline	4.87764815571118e-89	phyllo - saline	0.000137054	phyllo - saline	3.31296704712044e-201
red_algae - saline	4.24393528433582e-21	red_algae - saline	0.00398029	red_algae - saline	0.0950267	red_algae - saline	5.09318431370452e-09
river - saline	2.34473043200685e-37	river - saline	2.35913630970306e-35	river - saline	9.3672426926561e-27	river - saline	2.89526541414998e-43
roots - saline	3.58181379284692e-150	roots - saline	5.61791421533905e-52	roots - saline	1.69890339245572e-16	roots - saline	1.24181082790226e-193
birds - skin	5.72042692317553e-10	birds - skin	0.0150334	birds - skin	4.22358836378466e-14	birds - skin	2.54192207314603e-05
coastal - skin	1.17489677720693e-13	coastal - skin	3.39014356157061e-14	coastal - skin	1.62174930932897e-05	coastal - skin	1.61344571661372e-06
deep_subsurface - skin	0.278321	deep_subsurface - skin	5.86440222989129e-12	deep_subsurface - skin	4.88785581328319e-39	deep_subsurface - skin	0.000922478
fish - skin	0.249196	fish - skin	0.386832	fish - skin	6.87155066334427e-06	fish - skin	0.36691
fungi - skin	0.0109559	fungi - skin	5.20162528407538e-09	fungi - skin	5.17279638606343e-18	fungi - skin	0.00023081
green_algae - skin	0.142119	green_algae - skin	0.0179802	green_algae - skin	1.53840144344954e-06	green_algae - skin	0.00153539
groundwater - skin	3.54236052877798e-05	groundwater - skin	0.463547	groundwater - skin	4.47034988823391e-45	groundwater - skin	8.20903147791016e-36
hot_water - skin	0.0017448	hot_water - skin	8.9248967579204e-25	hot_water - skin	2.78875461851181e-27	hot_water - skin	7.6896233954017e-24
hydrothermal_vents - skin	0.241276	hydrothermal_vents - skin	5.87122487934833e-12	hydrothermal_vents - skin	6.54648783029438e-46	hydrothermal_vents - skin	3.70162777422266e-37
insects - skin	0.00186461	insects - skin	0.0245352	insects - skin	9.16488639287414e-85	insects - skin	3.96442258702836e-15
intertidal_zone - skin	0.30776	intertidal_zone - skin	2.69497884181442e-104	intertidal_zone - skin	0.00790409	intertidal_zone - skin	0.249461
lake - skin	1.44525504083713e-13	lake - skin	2.01496265039561e-12	lake - skin	8.08040711942511e-34	lake - skin	9.52384931533091e-48
large_intestine - skin	7.87902783543494e-52	large_intestine - skin	1.40388313403123e-06	large_intestine - skin	1.42419370993178e-20	large_intestine - skin	1.90089690223808e-32
nasal_cavity - skin	0.0439228	nasal_cavity - skin	0.0136028	nasal_cavity - skin	0.182026	nasal_cavity - skin	0.00941606
oceanic - skin	1.57049830341256e-06	oceanic - skin	3.0763871414956e-07	oceanic - skin	4.42971615876765e-05	oceanic - skin	7.41567146119429e-07
oral_cavity - skin	5.86233403007932e-50	oral_cavity - skin	0.487266	oral_cavity - skin	0.0519889	oral_cavity - skin	9.24129868250716e-92
phyllo - skin	8.93640974458037e-76	phyllo - skin	1.35085781845115e-138	phyllo - skin	1.67069101507523e-78	phyllo - skin	1.15809331810632e-64
red_algae - skin	0.0583762	red_algae - skin	0.00276677	red_algae - skin	3.4005006858384e-21	red_algae - skin	0.000254428
river - skin	0.251778	river - skin	4.88925198698908e-51	river - skin	8.10563604838544e-17	river - skin	0.0129356
roots - skin	1.07802962070699e-45	roots - skin	6.48726594401727e-88	roots - skin	7.52173880600711e-54	roots - skin	1.0905131200282e-53
saline - skin	1.46281342481828e-50	saline - skin	0.471052	saline - skin	9.70040141462732e-86	saline - skin	4.87795623340291e-69
birds - soil	2.1471769121552e-19	birds - soil	7.37155147438574e-22	birds - soil	8.1999049210199e-05	birds - soil	1.26223053336928e-14
coastal - soil	2.93306181692109e-40	coastal - soil	1.3877705172312e-08	coastal - soil	1.11377237290413e-164	coastal - soil	1.51178756667371e-32
deep_subsurface - soil	0.0155148	deep_subsurface - soil	0.187854	deep_subsurface - soil	0.340991	deep_subsurface - soil	6.65471623736026e-13
fish - soil	0.214571	fish - soil	2.6937264705603e-05	fish - soil	0.00457557	fish - soil	0.0508874
fungi - soil	0.0316335	fungi - soil	4.67343576146071e-10	fungi - soil	1.88270553706464e-27	fungi - soil	0.0252784
green_algae - soil	0.0699361	green_algae - soil	7.54184306468721e-08	green_algae - soil	9.34749040144392e-14	green_algae - soil	9.20145413525627e-12
groundwater - soil	2.89895202571231e-16	groundwater - soil	1.83332764533778e-25	groundwater - soil	0.021791	groundwater - soil	2.83463742617417e-74
hot_water - soil	0.457645	hot_water - soil	0.0573323	hot_water - soil	0.000964896	hot_water - soil	2.34915273401198e-49
hydrothermal_vents - soil	0.00267669	hydrothermal_vents - soil	0.00254221	hydrothermal_vents - soil	0.082262	hydrothermal_vents - soil	1.28800059651446e-74
insects - soil	2.26886217732393e-21	insects - soil	3.67052595767896e-46	insects - soil	2.23863806379385e-06	insects - soil	1.30955820626956e-63
intertidal_zone - soil	1.21228488977585e-07	intertidal_zone - soil	3.88751096830606e-16	intertidal_zone - soil	1.06780269386491e-185	intertidal_zone - soil	1.07555436787959e-17
lake - soil	8.12294936000362e-64	lake - soil	3.2643937850536e-38	lake - soil	6.34715107103823e-88	lake - soil	1.71143108586675e-171
large_intestine - soil	2.28674191429648e-119	large_intestine - soil	3.72471521183034e-107	large_intestine - soil	6.42018927914092e-58	large_intestine - soil	1.07333994420331e-100
nasal_cavity - soil	0.365206	nasal_cavity - soil	0.0748436	nasal_cavity - soil	2.14247881607904e-13	nasal_cavity - soil	1.11499922973386e-05
oceanic - soil	1.76263126866717e-30	oceanic - soil	3.44506413256225e-27	oceanic - soil	1.09752136368481e-108	oceanic - soil	2.55973575709594e-41
oral_cavity - soil	6.42654771057431e-128	oral_cavity - soil	1.12655409926536e-75	oral_cavity - soil	5.22084083524116e-169	oral_cavity - soil	2.22257170568729e-230
phyllo - soil	1.30965295100666e-48	phyllo - soil	7.80734669165409e-27	phyllo - soil	2.25609377648646e-14	phyllo - soil	4.37700798278306e-28
red_algae - soil	0.17803	red_algae - soil	4.99397058197899e-06	red_algae - soil	0.0108125	red_algae - soil	3.6096821620624e-13
river - soil	1.67248607202112e-11	river - soil	0.254266	river - soil	4.66562751559685e-62	river - soil	6.62027841512673e-25
roots - soil	7.47808610034769e-21	roots - soil	0.00612341	roots - soil	1.36123785528547e-55	roots - soil	1.43718711655824e-17
saline - soil	9.79614674576449e-106	saline - soil	2.33945475079797e-48	saline - soil	0.0544655	saline - soil	2.06505486021902e-152
skin - soil	1.05550296069838e-13	skin - soil	6.47999129260613e-93	skin - soil	5.00053529106153e-238	skin - soil	3.40067038201352e-22
birds - stomach	0.310709	birds - stomach	0.305698	birds - stomach	0.210444	birds - stomach	0.0132129
coastal - stomach	0.0552013	coastal - stomach	0.00434729	coastal - stomach	2.0636916204064e-05	coastal - stomach	0.000623447
deep_subsurface - stomach	7.47863172583422e-05	deep_subsurface - stomach	0.000283449	deep_subsurface - stomach	0.00225963	deep_subsurface - stomach	0.00194777
fish - stomach	0.000316877	fish - stomach	0.278327	fish - stomach	0.301448	fish - stomach	5.18688319009258e-05
fungi - stomach	3.95949880348009e-06	fungi - stomach	0.0117704	fungi - stomach	0.409428	fungi - stomach	5.63765120545302e-09
green_algae - stomach	3.1745433759003e-05	green_algae - stomach	0.0749961	green_algae - stomach	0.299368	green_algae - stomach	0.00215517
groundwater - stomach	0.0152345	groundwater - stomach	0.299846	groundwater - stomach	0.0214042	groundwater - stomach	0.465847
hot_water - stomach	7.94121799806752e-07	hot_water - stomach	1.97504167031176e-06	hot_water - stomach	0.0728395	hot_water - stomach	0.366049
hydrothermal_vents - stomach	4.58487901645669e-05	hydrothermal_vents - stomach	0.00150989	hydrothermal_vents - stomach	0.0130031	hydrothermal_vents - stomach	0.461585
insects - stomach	0.00132809	insects - stomach	0.154998	insects - stomach	0.0348667	insects - stomach	0.00392084
intertidal_zone - stomach	4.46086019628834e-05	intertidal_zone - stomach	6.68623210225535e-10	intertidal_zone - stomach	0.000196924	intertidal_zone - stomach	4.18848357961184e-06
lake - stomach	0.0124661	lake - stomach	0.0252529	lake - stomach	0.333636	lake - stomach	0.0508828
large_intestine - stomach	0.489129	large_intestine - stomach	0.287082	large_intestine - stomach	0.281081	large_intestine - stomach	0.0507374
nasal_cavity - stomach	2.84282110522875e-05	nasal_cavity - stomach	0.0255428	nasal_cavity - stomach	0.00259756	nasal_cavity - stomach	0.0459071
oceanic - stomach	0.00526866	oceanic - stomach	0.0397808	oceanic - stomach	0.0306322	oceanic - stomach	0.000336333
oral_cavity - stomach	0.361284	oral_cavity - stomach	0.302321	oral_cavity - stomach	0.00618911	oral_cavity - stomach	0.499463
phyllo - stomach	1.18615631591578e-16	phyllo - stomach	6.87286259113733e-11	phyllo - stomach	0.0914671	phyllo - stomach	1.10685879990271e-18
red_algae - stomach	1.17510815504371e-05	red_algae - stomach	0.0389388	red_algae - stomach	0.0628452	red_algae - stomach	0.004898
river - stomach	0.000172971	river - stomach	6.49377948438685e-06	river - stomach	0.220381	river - stomach	2.63374790623674e-05
roots - stomach	3.37448060378766e-12	roots - stomach	1.30521332591318e-06	roots - stomach	0.408636	roots - stomach	5.17698981819134e-16
saline - stomach	0.382346	saline - stomach	0.314908	saline - stomach	0.00806982	saline - stomach	0.433024
skin - stomach	6.86460132102688e-05	skin - stomach	0.304212	skin - stomach	0.00173839	skin - stomach	1.31291469772881e-06
soil - stomach	8.571473116244e-08	soil - stomach	1.02187600742328e-05	soil - stomach	0.00180432	soil - stomach	3.00474048732117e-11
birds - vagina	0.434154	birds - vagina	0.0248716	birds - vagina	0.0102404	birds - vagina	0.0791448
coastal - vagina	0.321302	coastal - vagina	0.483909	coastal - vagina	0.212829	coastal - vagina	0.0232493
deep_subsurface - vagina	0.025003	deep_subsurface - vagina	0.263079	deep_subsurface - vagina	9.36520894173162e-05	deep_subsurface - vagina	0.0327862
fish - vagina	0.0244312	fish - vagina	0.165228	fish - vagina	0.0231236	fish - vagina	0.00291301
fungi - vagina	0.0104532	fungi - vagina	0.446438	fungi - vagina	0.0521609	fungi - vagina	0.000144443
green_algae - vagina	0.0168429	green_algae - vagina	0.289333	green_algae - vagina	0.089199	green_algae - vagina	0.0334596
groundwater - vagina	0.20111	groundwater - vagina	0.109295	groundwater - vagina	0.00071663	groundwater - vagina	0.491201
hot_water - vagina	0.00451872	hot_water - vagina	0.0895827	hot_water - vagina	0.00261666	hot_water - vagina	0.443375
hydrothermal_vents - vagina	0.0237209	hydrothermal_vents - vagina	0.387369	hydrothermal_vents - vagina	0.000449219	hydrothermal_vents - vagina	0.441281
insects - vagina	0.0912292	insects - vagina	0.171793	insects - vagina	0.00115714	insects - vagina	0.0529522
intertidal_zone - vagina	0.0273737	intertidal_zone - vagina	0.0170697	intertidal_zone - vagina	0.325857	intertidal_zone - vagina	0.00279433
lake - vagina	0.201014	lake - vagina	0.359703	lake - vagina	0.0657431	lake - vagina	0.179791
large_intestine - vagina	0.306626	large_intestine - vagina	0.0200475	large_intestine - vagina	0.0821284	large_intestine - vagina	0.177505
nasal_cavity - vagina	0.00588857	nasal_cavity - vagina	0.481341	nasal_cavity - vagina	0.299249	nasal_cavity - vagina	0.121371
oceanic - vagina	0.14719	oceanic - vagina	0.316402	oceanic - vagina	0.289787	oceanic - vagina	0.0183023
oral_cavity - vagina	0.381274	oral_cavity - vagina	0.101856	oral_cavity - vagina	0.421188	oral_cavity - vagina	0.465793
phyllo - vagina	1.4144277867214e-06	phyllo - vagina	0.00982336	phyllo - vagina	0.00325291	phyllo - vagina	1.46928085197063e-08
red_algae - vagina	0.0110206	red_algae - vagina	0.365476	red_algae - vagina	0.00226645	red_algae - vagina	0.0493976
river - vagina	0.0440425	river - vagina	0.147531	river - vagina	0.102441	river - vagina	0.00614294
roots - vagina	7.10442376440453e-05	roots - vagina	0.108664	roots - vagina	0.0248793	roots - vagina	2.17252038569934e-07
saline - vagina	0.230577	saline - vagina	0.0994137	saline - vagina	0.000295627	saline - vagina	0.422071
skin - vagina	0.0327964	skin - vagina	0.100567	skin - vagina	0.475752	skin - vagina	0.00181427
soil - vagina	0.00312902	soil - vagina	0.170973	soil - vagina	8.5786465671286e-05	soil - vagina	2.18250927555126e-05
stomach - vagina	0.328167	stomach - vagina	0.0833331	stomach - vagina	0.0652911	stomach - vagina	0.469615
birds - wetlands	3.09500911749668e-19	birds - wetlands	6.0863519704072e-24	birds - wetlands	1.69245867490382e-05	birds - wetlands	2.38115418291062e-07
coastal - wetlands	6.1201968959237e-27	coastal - wetlands	1.54688181300095e-10	coastal - wetlands	6.3399700685672e-90	coastal - wetlands	1.01048245239956e-08
deep_subsurface - wetlands	0.00152562	deep_subsurface - wetlands	0.00673986	deep_subsurface - wetlands	0.312271	deep_subsurface - wetlands	1.03973898502506e-05
fish - wetlands	0.0777209	fish - wetlands	4.15737364689369e-07	fish - wetlands	0.00123247	fish - wetlands	0.32083
fungi - wetlands	0.00239923	fungi - wetlands	5.84337056443488e-12	fungi - wetlands	6.81316468072061e-20	fungi - wetlands	0.225178
green_algae - wetlands	0.0094511	green_algae - wetlands	1.92082213909127e-10	green_algae - wetlands	2.13434290752553e-13	green_algae - wetlands	2.16201912326605e-05
groundwater - wetlands	7.59758079156428e-15	groundwater - wetlands	5.89061673147858e-25	groundwater - wetlands	0.00396086	groundwater - wetlands	5.07361889526755e-34
hot_water - wetlands	0.111938	hot_water - wetlands	0.328067	hot_water - wetlands	0.000201878	hot_water - wetlands	5.65031640145508e-25
hydrothermal_vents - wetlands	0.000217096	hydrothermal_vents - wetlands	8.1145084786277e-06	hydrothermal_vents - wetlands	0.0163676	hydrothermal_vents - wetlands	1.93985569040388e-35
insects - wetlands	1.94978270742804e-14	insects - wetlands	3.57039605868582e-31	insects - wetlands	1.31781416939222e-05	insects - wetlands	4.00417787893743e-15
intertidal_zone - wetlands	4.07186087078169e-07	intertidal_zone - wetlands	0.00851367	intertidal_zone - wetlands	1.94787484021757e-87	intertidal_zone - wetlands	0.00361689
lake - wetlands	5.34597611300407e-27	lake - wetlands	2.00495224939899e-22	lake - wetlands	3.24294188507715e-33	lake - wetlands	4.4192354243136e-32
large_intestine - wetlands	8.43135683132291e-60	large_intestine - wetlands	2.33257318046471e-61	large_intestine - wetlands	1.80101324626388e-30	large_intestine - wetlands	8.14417743839213e-27
nasal_cavity - wetlands	0.416828	nasal_cavity - wetlands	0.0100254	nasal_cavity - wetlands	4.71504649112815e-14	nasal_cavity - wetlands	0.00101444
oceanic - wetlands	5.34087913994646e-19	oceanic - wetlands	3.06624778527281e-21	oceanic - wetlands	9.62057334682047e-53	oceanic - wetlands	7.2605035871607e-09
oral_cavity - wetlands	7.98098231127122e-57	oral_cavity - wetlands	4.34219239803524e-42	oral_cavity - wetlands	4.27211205575976e-70	oral_cavity - wetlands	3.17537782703874e-59
phyllo - wetlands	5.57431273305024e-12	phyllo - wetlands	0.000288129	phyllo - wetlands	2.59424825956797e-09	phyllo - wetlands	1.73393409289028e-20
red_algae - wetlands	0.0321852	red_algae - wetlands	1.72657762784016e-08	red_algae - wetlands	0.00218723	red_algae - wetlands	2.80524681868304e-06
river - wetlands	2.23355321542588e-09	river - wetlands	0.0213942	river - wetlands	5.63272258725569e-33	river - wetlands	6.76964481058297e-05
roots - wetlands	0.00138171	roots - wetlands	0.0832955	roots - wetlands	8.984764640524e-23	roots - wetlands	9.9671649737606e-14
saline - wetlands	1.82938688162498e-60	saline - wetlands	1.66685756017527e-35	saline - wetlands	0.00964748	saline - wetlands	1.0414729050504e-52
skin - wetlands	3.36060434270519e-09	skin - wetlands	4.79391267686711e-45	skin - wetlands	7.31383745608432e-85	skin - wetlands	0.00990833
soil - wetlands	0.0322559	soil - wetlands	0.00164518	soil - wetlands	0.0691777	soil - wetlands	0.00151808
stomach - wetlands	9.40521236117781e-09	stomach - wetlands	2.35458221267601e-07	stomach - wetlands	0.000526403	stomach - wetlands	4.44108813249829e-08
vagina - wetlands	0.00104374	vagina - wetlands	0.0631303	vagina - wetlands	3.00212738602306e-05	vagina - wetlands	0.000340255
